# In Silico Modeling of Metabolic State in Single Th17 Cells Reveals Novel Regulators of Inflammation and Autoimmunity

**DOI:** 10.1101/2020.01.23.912717

**Authors:** Allon Wagner, Chao Wang, David DeTomaso, Julian Avila-Pacheco, Sarah Zaghouani, Johannes Fessler, Sequoia Eyzaguirre, Elliot Akama-Garren, Kerry Pierce, Noga Ron-Harel, Vivian Paraskevi Douglas, Marcia Haigis, Raymond A. Sobel, Clary Clish, Aviv Regev, Vijay K. Kuchroo, Nir Yosef

**Author notes:** These authors contributed equally (Allon Wagner, Chao Wang). These authors contributed equally (Vijay K. Kuchroo, Nir Yosef).

## Abstract

Cellular metabolism, a key regulator of immune responses, is difficult to study with current technologies in individual cells Here, we present Compass, an algorithm to characterize the metabolic state of cells based on single-cell RNA-Seq and flux balance analysis. We applied Compass to associate metabolic states with functional variability (pathogenic potential) amongst Th17 cells and recovered a metabolic switch between glycolysis and fatty acid oxidation, akin to known differences between Th17 and Treg cells, as well as novel targets in amino-acid pathways, which we tested through targeted metabolic assays. Compass further predicted a particular glycolytic reaction (phosphoglycerate mutase — PGAM) that promotes an anti-inflammatory Th17 phenotype, contrary to the common understanding of glycolysis as pro-inflammatory. We demonstrate that PGAM inhibition leads non-pathogenic Th17 cells to adopt a pro-inflammatory transcriptome and induce autoimmunity in vivo. Compass is broadly applicable for characterizing metabolic states of cells and relating metabolic heterogeneity to other cellular phenotypes.
