## Supplementary Table 1 for "In Silico Modeling of Metabolic State in Single Th17 Cells Reveals Novel Regulators of Inflammation and Autoimmunity"

### Sheet: Extended Table 1
Meta reaction ID	rotation.PC1	rotation.PC2	rotation.PC3	rotation.PC4	rotation.PC5
meta_836	0.0439038	0.0495789	0.047027	0.0105859	-0.0189667
meta_933	0.0479575	0.0394654	0.0346845	-0.039207	0.00295236
meta_1476	0.0376263	0.0589912	0.0316773	-0.0395139	-0.0167218
meta_328	0.0338495	0.0427781	-0.0152986	-0.0170549	-0.0171509
meta_1688	0.0286954	0.0256077	0.0531784	0.0452548	0.0291987
meta_1685	0.0258678	0.0212476	0.0433276	0.0490253	0.0227941
meta_143	0.0157508	0.0255396	0.0298612	-0.00807279	-0.00761703
meta_486	0.0509392	0.048116	0.0243046	-0.00226682	0.0195907
meta_1780	0.0519213	0.00878063	0.0342736	-0.0127238	0.040601
meta_1281	0.00719209	0.0177878	0.0201679	0.00597996	0.00538847
meta_1362	0.0432054	0.00998607	0.037498	-0.0588474	0.0383174
meta_1262	0.0447291	0.065987	0.0462462	0.00136844	-0.0389928
meta_37	0.0469706	0.0219455	0.0303601	-0.0378801	0.0148847
meta_1475	0.0355666	0.0654829	0.0330662	-0.033461	-0.0292748
meta_316	0.0615349	0.0163877	0.00936711	-0.0241673	0.0024356
meta_603	0.0609638	0.0335651	0.00285921	-0.033092	0.000607955
meta_574	0.0487969	0.0253327	0.0237673	-0.0394546	-0.0068362
meta_95	0.0586693	0.0557916	0.00211017	-0.00609035	-0.037145
meta_97	0.0585507	0.0544398	-0.00315138	-0.000617694	-0.0330153
meta_96	0.0600263	0.0479621	0.00269131	-0.0080543	-0.0321763
meta_1339	0.034996	0.0439714	0.0451051	-0.0259448	-0.0349668
meta_1468	0.0361014	0.0685374	0.030577	-0.0435956	-0.033989
meta_1469	0.0370735	0.0663589	0.0152737	-0.0451061	-0.0447332
meta_518	0.0407812	0.039163	0.0457437	-0.0225299	-0.00411617
meta_1052	0.0237522	0.0259263	0.0141018	0.0147135	0.0169796
meta_1624	0.0319652	0.0490068	0.0389738	-0.0392342	-0.0165267
meta_1466	0.0343293	0.0625202	0.0362351	-0.0414924	-0.0394279
meta_1470	0.0440552	0.0693684	0.00814647	-0.0479771	-0.0362296
meta_293	0.0500518	0.0119749	0.0468017	-0.0180657	0.0461375
meta_1621	0.0580515	0.0414035	0.0298968	-0.0201527	0.0125598
meta_1564	0.0117842	0.0165219	0.0115814	-0.0229341	-0.00318747
meta_1471	0.0287114	0.064949	0.0278067	-0.0122403	-0.0541325
meta_1557	0.0130969	0.0116899	0.0143228	-0.00389947	0.00943324
meta_760	0.0610627	0.0530944	-0.00866779	-0.0107049	-0.0294581
meta_400	0.0390964	0.0536045	0.0340045	-0.000414237	-0.0373139
meta_558	0.0487172	0.00221238	0.0268351	-0.0379125	0.0481299
meta_90	0.0579849	0.0335938	0.00725332	-0.0053522	-0.0157662
meta_1018	0.0434088	0.0433104	0.0554968	0.070284	-0.00713422
meta_1393	0.0276198	0.0175653	0.0409691	0.0613671	0.012604
meta_408	0.0470537	0.0381971	-0.0217265	-0.0219384	-0.0131449
meta_686	0.00775277	0.00877811	0.0204385	-0.0333832	-0.000328856
meta_1235	0.0341121	0.0450503	-0.0181366	-0.014098	0.0115754
meta_38	0.0481079	-0.0198493	0.0650966	-0.0287191	-0.0309855
meta_1660	0.00794867	-0.00422006	-0.00487321	-0.0090631	0.0176927
meta_1070	0.0491743	0.042893	0.0302579	0.0522838	0.00265192
meta_663	0.0525076	0.0451201	0.0273211	-0.0522095	-0.00787088
meta_1139	0.0196082	0.0625536	0.0144051	-0.035295	-0.0554961
meta_305	0.0460576	0.0266225	0.0366266	-0.0124442	0.00159327
meta_1340	0.0216576	0.0435001	0.00656609	0.0362589	0.0256908
meta_140	0.0428114	0.068285	0.0330497	-0.0187404	-0.0294099
meta_1659	0.00660593	-0.0069658	-0.00879027	-0.00779888	0.0192895
meta_1419	0.0193301	0.0277561	0.0327574	0.0183967	0.00638867
meta_1333	0.0394619	0.0297757	0.0571496	0.0567354	-0.00859602
meta_1430	0.0412856	0.0277427	-0.0465749	-0.0291859	0.0271732
meta_1671	0.0498111	0.0447863	0.0536312	0.0612854	-0.0134479
meta_540	0.0414822	0.0679196	-0.00184024	-0.0342692	-0.0078212
meta_1447	0.0414404	0.0822203	-0.0319294	-0.0375397	-0.0548432
meta_26	0.0602295	0.0331864	-0.00572451	-0.0263949	-0.00210754
meta_1374	0.0191381	0.0131463	0.0302066	-0.00356072	0.0141563
meta_1800	0.0338112	0.0289276	0.00276749	-0.018477	-0.00870084
meta_1608	0.043538	0.0500467	0.0283679	0.0153718	0.00618752
meta_135	0.0420682	0.0326494	0.0597939	0.0838609	-0.0114574
meta_1487	0.0481479	0.0187396	0.0212377	-0.0344435	0.002257
meta_1446	0.0394837	0.0530738	0.0177598	0.00998054	-0.0522804
meta_616	0.0418203	0.0375198	-0.0079475	-0.0309444	0.0021529
meta_206	0.0354115	-0.0175705	0.0768232	-0.0387916	0.0101721
meta_1547	0.0179206	-0.0029728	0.0412013	-0.0629994	0.0435099
meta_407	0.0578001	0.0170064	0.001144	-0.0364755	0.0320647
meta_302	0.0253181	0.0226932	0.0259221	0.00951604	0.00419574
meta_170	0.0380055	0.0248252	0.0542692	0.0602627	-0.0141213
meta_803	0.0284071	0.0456539	0.0374739	0.0334826	0.00076276
meta_1702	0.0338139	0.0716818	-0.0119201	-0.0390435	-0.0463306
meta_204	0.0431992	0.0488719	0.00433136	-0.0298247	0.00460241
meta_635	0.0363807	0.00992696	0.0551422	0.10287	-0.00394397
meta_931	0.0354972	0.000644401	0.0656573	0.0753226	-0.0166225
meta_1656	0.05037	0.0348889	0.0471364	0.0343578	-0.0555515
meta_139	0.0606438	0.045914	-0.0224595	-0.0113908	-0.0155809
meta_1709	0.0439366	0.0606872	0.00141802	-0.0470977	-0.0301127
meta_1302	0.0266592	0.0104335	0.0341483	-0.0115912	0.00266296
meta_1474	0.045295	0.0828712	-0.0248411	-0.0368344	-0.0439076
meta_1280	0.0100035	0.0100458	0.0267052	-0.00626293	0.00914378
meta_806	0.0556089	0.0511218	-0.0325763	0.0177861	-0.0126734
meta_1015	0.0351802	0.0262174	0.00626965	0.0331663	0.0482873
meta_1711	0.0489108	0.0409254	-0.0116575	-0.0154427	0.0145587
meta_1684	0.030042	0.0269302	-0.0200539	0.0191407	0.0174287
meta_1247	0.0218396	0.0332077	0.0260138	0.0283818	0.00670009
meta_119	0.0243182	0.0274347	0.028086	0.0379254	-0.00771648
meta_1337	0.0315139	0.0249156	0.0577389	0.0350423	-0.0151393
meta_900	0.0482604	0.0392871	-0.0208085	-0.0185677	0.0163463
meta_1713	0.0386963	0.0665197	0.0194898	-0.0313533	-0.0415901
meta_964	0.0307677	0.0333345	0.0113701	0.0322247	0.00451093
meta_1133	0.00438032	0.0123337	0.0117136	0.0200977	0.0161953
meta_1472	0.041363	0.0781506	-0.0374605	-0.0351817	-0.0436176
meta_1467	0.0361748	0.0725075	0.00744546	-0.0448204	-0.057331
meta_1509	0.0265239	-0.0145111	0.0397203	-0.0677185	0.0516884
meta_397	0.0378788	-0.0117542	0.0167406	-0.0271711	0.0578599
meta_133	0.0405517	0.049608	-0.0101682	0.00250407	-0.0171128
meta_279	0.0585448	0.00334619	0.0221253	-0.0295668	-0.00661329
meta_1597	0.030698	0.0108765	0.037245	0.0874798	0.0121635
meta_1132	0.00454129	0.0138462	0.0130444	0.0181996	0.013329
meta_1457	0.0391546	0.0433832	0.0455798	0.0041489	-0.013278
meta_1221	0.0371041	-0.00492027	0.0584332	0.104505	-0.0252247
meta_609	0.0406124	0.0244275	0.0579593	0.0935052	-0.010075
meta_1130	0.042233	0.0308353	-0.0515367	-0.02099	0.0289047
meta_313	0.0595868	0.0468881	-0.0352704	-0.0158035	-0.0121522
meta_327	0.0352007	0.0418116	-0.0429973	0.00530752	-0.0311671
meta_1329	0.037666	0.051545	0.012519	-0.0106901	-0.0530739
meta_1372	0.0269068	-0.0128266	0.0336864	-0.0665245	0.0576042
meta_1569	0.0182568	0.0276865	0.0320564	0.00849992	0.0274186
meta_543	0.0297181	0.034856	-0.00408809	0.026487	0.0404974
meta_1429	0.0454447	0.0260627	0.0298478	0.0512286	-0.0413117
meta_1420	0.0397929	0.0261752	0.054737	0.0865038	-0.00380142
meta_230	0.0111074	0.0254074	0.0112167	-0.00226496	0.0203104
meta_614	0.0313526	0.0343098	-0.000853473	0.0162027	0.0303611
meta_1565	0.0406644	0.0566148	0.0245601	-0.0361974	-0.0302067
meta_1170	0.00502715	0.017457	0.0136565	-0.00337865	-0.022875
meta_182	0.0498326	0.0707871	-0.0474868	-0.0234355	-0.0178329
meta_1791	0.041823	0.0669597	-0.0221593	-0.034798	-0.0327832
meta_121	0.0615719	0.0394662	-0.0380259	-0.0209197	-0.0161542
meta_1716	0.0506969	0.0679598	-0.0247308	-0.00300283	-0.0399016
meta_193	0.0571165	0.0411127	0.000608047	-0.00656679	0.0244252
meta_446	0.0241344	-0.00960569	0.0478244	-0.0679362	0.0305842
meta_1521	0.0365858	-0.0223285	0.0845509	-0.0827428	0.0221386
meta_1473	0.0428894	0.0656892	0.0163118	-0.0474505	-0.0284131
meta_611	0.059747	-0.0190655	0.0340414	-0.0193282	0.00238386
meta_60	0.00712388	-0.00538242	0.00872673	0.0260622	0.00650848
meta_460	0.044582	0.0249604	-0.027747	0.0208441	0.0351816
meta_188	0.0578644	-0.00152396	0.0380993	-0.0400082	0.0022496
meta_602	0.0483455	0.0418222	-0.0171291	-0.0250018	-0.00896691
meta_950	0.0401669	0.0665757	0.0145186	-0.0247557	-0.0424798
meta_29	0.0136013	0.0298369	0.0293599	-0.00903299	-0.0067526
meta_562	0.0573886	0.0322119	-0.0146472	0.00155537	-0.0248176
meta_333	0.0591171	0.045657	-0.0177147	-0.0437601	-0.00898596
meta_1155	0.0342658	0.0295481	-0.0467508	0.0146283	-0.0312288
meta_1379	0.0291921	0.012843	0.0490707	0.0518505	-0.0116141
meta_1801	0.0465187	0.0246437	0.0137977	0.0161413	0.000614006
meta_1278	0.0173773	0.0199061	0.014671	-0.0118191	-0.0120471
meta_547	0.0414434	0.0292955	0.0287858	-0.0147204	0.00307081
meta_16	0.011731	0.0133259	0.0228927	0.0366845	0.0298512
meta_1697	0.0446217	-0.0453132	0.0623352	0.00580241	0.00371763
meta_1698	0.0327707	-0.0345348	0.0168258	0.0210057	0.00626022
meta_180	0.0526962	0.0623098	-0.0303093	-0.0193618	0.0107563
meta_617	0.00662967	0.00359861	0.0126118	-0.038323	0.00209259
meta_130	0.0616432	0.0463993	-0.0297168	-0.0293348	-0.0270023
meta_207	0.0538057	0.0251093	0.0370172	-0.0244193	-0.00437294
meta_1719	0.0366699	-0.0329663	0.0191968	0.0253753	-0.00398115
meta_1522	0.0629486	0.0161447	-0.00184529	-0.0207584	-0.049382
meta_249	0.0449088	0.0398155	-0.00066614	-0.0114687	0.0350752
meta_1089	0.03601	0.0269925	0.0429773	0.0345687	-0.000637047
meta_1193	0.0361559	-0.0433688	0.0375513	-0.036721	0.00957339
meta_257	0.0197409	0.0230107	0.0191608	-0.0109996	0.0051369
meta_1690	0.0290612	0.0129297	0.0149081	0.0139278	-0.0588808
meta_1706	0.00696628	-0.0276797	0.0148579	-0.0114674	-0.00494566
meta_610	0.0587102	-0.00619862	0.00573139	-0.0361754	0.00256603
meta_1651	0.0417778	-0.0336066	0.0207294	0.0249545	0.0291135
meta_1720	0.0340419	-0.0378787	0.0190028	0.0321425	-0.00292739
meta_31	0.0601033	0.0213538	-0.0348314	-0.0397659	0.00620244
meta_942	0.0346246	0.0108805	-0.0149533	0.0224494	0.0270848
meta_959	0.0614116	0.0133048	-0.00507279	-0.0513173	-0.0263148
meta_346	0.0484974	-0.00792313	-0.00616903	0.0544556	0.000922258
meta_1	0.0237998	0.0309894	0.0196905	0.0225911	0.0182097
meta_1726	0.0161511	0.0104586	0.00440695	0.0160551	0.00383059
meta_168	0.00784138	-0.00473591	0.0202499	-0.0253291	-0.0152327
meta_1215	-0.000104616	0.0014324	0.0102012	0.00481046	0.0151769
meta_1308	0.0125228	0.036137	-0.00527448	0.00145184	-0.00025942
meta_1377	0.0386383	0.0229203	0.039886	0.0827013	-0.0218593
meta_1667	0.0240711	0.0170978	0.031708	0.0561329	0.0187221
meta_476	0.0100234	0.00830439	0.0213333	0.00324565	0.0124389
meta_1437	0.0464625	0.0313199	0.0143352	0.0310658	-0.0158064
meta_1016	0.00819766	0.0142836	-0.00505023	0.0179519	0.0344709
meta_702	0.0515579	0.0208472	-0.0199041	-0.0225322	-0.0220171
meta_1384	0.0483959	-0.0596179	0.0670491	0.00223497	0.00219679
meta_1459	0.0303465	0.03405	0.0173785	-0.00170038	-0.024122
meta_88	0.0272098	0.00187293	0.0205173	-0.02344	0.00209323
meta_1334	0.0281163	0.0241845	0.0317717	0.0258146	0.0157034
meta_113	0.0400974	0.0617232	0.0177735	-0.0485077	-0.033905
meta_1156	0.0370589	0.0141804	-0.0391181	0.00992473	-0.0183797
meta_1625	0.0343784	0.0520479	0.0255014	-0.0361331	-0.0115215
meta_1103	0.0363236	0.00163417	0.0419538	0.0890462	0.0281497
meta_501	0.0453427	0.063181	0.016824	-0.044887	-0.0264834
meta_241	0.0153703	0.0151964	0.00099252	-0.00546348	-0.00440314
meta_849	0.0604186	0.0129897	-0.0074278	-0.0285595	-0.0249668
meta_1099	0.0224071	0.0146692	0.0107098	0.00603805	0.0231506
meta_89	0.0615117	0.00131764	0.000202062	-0.0266616	-0.037867
meta_1316	0.00844061	0.011907	-0.00563815	0.0147864	0.0341616
meta_1017	0.0133093	0.0249303	0.0196606	0.0299498	0.0221377
meta_1513	0.05191	0.00316185	0.0212275	0.0494776	0.00465373
meta_939	0.0229475	0.0241211	-0.0176247	-0.00272435	-0.027323
meta_1727	0.0144163	0.0079544	0.00269547	0.019703	0.00828311
meta_1611	0.0377963	-0.0112272	0.0271279	-0.0419495	0.0849691
meta_1647	0.0397768	0.0595507	0.0101337	-0.0200148	-0.0483823
meta_1566	0.0309002	0.0295301	0.0306073	-0.034208	-0.0139173
meta_148	0.0328259	-0.0391272	0.0176026	0.0245145	-0.000115288
meta_45	0.0347566	-0.0375598	0.0583167	0.0038681	0.0141477
meta_142	0.0586244	0.0426408	-0.055964	-0.00704684	0.0228009
meta_672	0.0343979	-0.0397778	0.0870889	-0.0660903	0.0378809
meta_1169	0.0405359	0.0296263	0.0527122	0.0939325	-0.0143044
meta_1140	0.0480577	0.0640327	-0.0520721	-0.0197975	-0.00425145
meta_217	0.0630176	0.0116193	-0.00616567	-0.0190495	-0.0470261
meta_1548	0.0180399	-0.0047794	0.0348226	-0.056349	0.0370673
meta_1674	0.0284368	-0.046413	0.0290332	-0.0353016	0.0139118
meta_141	0.0363242	0.0348484	0.00267343	0.0201184	0.011096
meta_1480	0.0105157	0.0013406	0.0125912	-0.00767391	0.0109569
meta_151	0.00493378	-0.00916739	0.0142935	-0.0163056	-0.00906136
meta_76	0.0280161	0.0163408	0.00310548	0.0126646	-0.0195525
meta_1074	0.0520856	0.0165313	0.0468193	-0.00558424	0.0565063
meta_644	0.0265104	0.0207641	0.0396856	0.0548931	-0.0274988
meta_530	0.0301452	-0.0235781	0.0562614	-0.0417534	0.0138447
meta_1277	0.0347813	0.0199579	0.0328578	0.0032125	0.00219535
meta_1134	0.0278591	0.00269384	0.051064	-0.0505365	0.0122131
meta_1127	0.0303917	0.00849478	0.028849	-0.0302657	-0.018283
meta_147	0.0118342	-0.0155377	-0.0292556	-0.014068	0.0110859
meta_250	0.0320029	0.0158193	0.0298811	0.0283964	0.00514418
meta_1721	0.0550348	-0.0186518	0.0311553	-0.013276	-0.00482989
meta_1424	0.011163	0.0384131	0.0129624	0.000470328	-0.0361078
meta_591	0.0372324	0.0233857	0.0160459	-0.00298835	0.0338216
meta_1220	0.0436525	0.0235783	-0.0282957	-0.00310256	0.0345358
meta_452	0.0388123	-0.0196344	0.0214261	0.0295558	0.0195172
meta_1701	0.0469132	-0.00291933	-0.00749458	0.040877	-0.0114448
meta_958	0.0597737	0.00503554	-0.0107015	-0.0444711	-0.0338159
meta_245	0.0479579	0.0494221	0.0276192	-0.0135199	-0.0430206
meta_1257	0.0341415	-0.0470259	0.0529443	-0.076907	0.0837818
meta_115	0.0478693	0.0451435	0.000542843	-0.0178494	-0.030957
meta_251	0.0349319	0.01918	0.0283117	0.0283298	-0.00421926
meta_416	0.0249358	0.00950995	0.0219613	0.0315399	-0.0191948
meta_1555	0.0395394	0.036428	-0.0411995	0.00182783	-0.00212027
meta_550	0.0643902	0.00846436	-0.00767644	-0.0133592	-0.0401328
meta_324	0.0405529	-0.0445078	0.0165977	0.0126092	0.0191971
meta_401	0.0462315	0.0289002	-0.0580789	0.00320341	0.0169854
meta_971	0.0381801	0.00627998	0.0559329	-0.067343	0.0140193
meta_1700	0.0422131	0.049753	-0.0595545	0.00225946	-0.0144237
meta_1046	0.0149837	-0.00812471	0.00247178	0.0258884	0.0221781
meta_1013	0.0334208	0.00933115	-0.0325921	0.00743539	-0.00876451
meta_966	0.0275728	0.00894202	0.0111269	0.040614	-0.00520702
meta_1626	0.0224132	0.0153042	0.0191795	0.0812275	0.0537046
meta_1263	0.0380582	0.0277242	0.000119665	0.015707	0.0064055
meta_30	0.0586079	-0.011303	0.0116211	-0.00285114	-0.0279655
meta_1629	0.0162247	0.00733856	0.00438245	-0.00792766	0.0121545
meta_497	0.013141	-0.00105161	-0.0145322	-0.0186843	-0.0044882
meta_238	0.0358761	-0.00684366	0.0644939	-0.0868201	0.00762689
meta_1710	0.0419664	0.0277913	-0.0060944	0.00264983	-0.00685515
meta_154	0.063403	0.00889085	-0.00875825	-0.0205942	-0.0453877
meta_510	0.0363812	0.000853228	0.0349798	0.08281	-0.00181792
meta_477	0.00817034	0.00375819	0.01658	0.00517633	0.0144142
meta_1498	0.0142715	-0.0251913	0.0121382	-0.0248742	0.0139726
meta_402	0.0463788	0.0111776	-0.0322344	-0.0192607	0.0110127
meta_1725	0.0129765	0.00535313	-0.00150674	0.0195644	0.00668211
meta_1434	0.0304384	0.0381139	-0.0222222	-0.00862968	0.0281853
meta_1382	0.0405026	0.0261268	0.001387	0.00837846	-0.00800902
meta_152	0.00608131	-0.00826065	0.0209064	-0.0302663	-0.00757036
meta_205	0.0553371	0.036534	-0.0606089	-0.00309176	0.0205962
meta_1622	0.0416428	0.0410221	0.0312263	-0.0204696	-0.0155354
meta_1172	0.0152214	-0.0190165	-0.0160836	0.00674145	0.0198101
meta_1686	0.0392608	-0.0172468	0.037745	-0.0315508	0.0673606
meta_605	0.0477376	0.0113927	-0.0121918	-0.00366683	0.0114203
meta_1479	0.0132785	0.004456	0.0119217	-0.0078251	0.0164468
meta_1210	0.0512426	-0.0322951	0.0452969	-0.0507158	-0.0373195
meta_1253	0.0439637	-0.0289994	0.064302	-0.0302257	0.0515606
meta_1392	0.0487566	0.0270844	-0.0299953	-0.0248333	0.00637983
meta_1689	0.0290306	0.0203429	0.0263623	0.0305095	-0.0262476
meta_1551	0.0592902	-0.0134627	0.0212684	-0.0499783	-0.0390781
meta_780	0.043276	0.0123156	0.0388316	0.00443544	0.000456595
meta_1200	0.047114	0.0371678	-0.0534525	-0.0178123	0.0252146
meta_1618	0.0250355	0.00206094	0.0189932	0.0411867	0.00717653
meta_1678	0.0312046	0.00554426	0.0266334	0.0274177	-8.4018e-05
meta_68	0.0600497	0.0282189	-0.00707754	-0.0410713	-0.0386678
meta_1687	0.0556291	0.0458627	-0.0569616	-0.0174522	0.012144
meta_637	0.0614959	0.0271664	-0.010266	-0.0393654	-0.0376563
meta_1249	0.0339235	0.0330959	-0.0570378	0.00806756	-0.038111
meta_1742	0.0194022	0.00892068	0.0260156	-0.0220941	0.0128297
meta_1201	0.0363766	0.00320919	0.0452927	-0.0339673	0.00151792
meta_1699	0.0316401	-0.0577462	-0.0136973	-0.0202474	0.0443006
meta_537	0.0354902	0.0384511	-0.0494456	-0.00812063	0.0215044
meta_307	0.0382473	0.00135264	-0.0440638	-0.0387452	0.066907
meta_1381	0.0271449	0.0228951	0.0248444	0.030499	0.020539
meta_445	0.0187766	-0.0590536	0.0896374	-0.0846731	0.0481534
meta_1109	0.0192549	0.0159291	0.0186331	0.0721296	0.0606981
meta_19	0.0374811	-0.0156343	0.0423713	0.0501695	-0.0628343
meta_1673	0.0310216	0.0426833	-0.0414685	-0.00451731	0.0158131
meta_269	0.0491507	0.0487573	-0.0761861	-0.00900466	0.0196206
meta_682	0.00494351	0.0106	-0.0199629	-0.0252426	-0.0085665
meta_192	0.0405677	0.0275509	0.00120739	0.0262384	0.0600093
meta_1075	0.0491609	0.0402732	-0.0668652	-0.0118247	0.0160856
meta_1414	0.0208818	0.00728254	0.019732	0.0263003	-0.00840813
meta_1128	0.056748	-0.00895216	0.0202775	-0.0253105	0.0405619
meta_500	0.044033	0.0641512	0.00266412	-0.0408949	-0.0326531
meta_863	0.0261586	-0.00625176	0.0604449	-0.0231688	0.0312861
meta_1063	0.0251284	0.0174535	0.0392949	0.108689	0.0393028
meta_1640	0.0343121	0.0338837	-0.0406919	-0.0117696	-0.0216883
meta_1724	0.0405801	0.0219166	-0.0202178	-0.0127717	0.0498941
meta_447	0.0586755	-0.000319478	-0.00350841	-0.0543765	-0.0188403
meta_648	0.045157	0.0356299	-0.0386967	-0.00890823	-0.00320285
meta_1444	0.0388566	-0.0366331	-0.00649142	-0.0179143	0.0593431
meta_59	0.0277455	-0.0463499	0.0742626	-0.0777813	0.0449344
meta_71	0.0599404	0.0181882	-0.00723282	-0.0384736	-0.0349472
meta_1741	0.0357015	-0.040611	-0.0123629	-0.0212199	0.0555129
meta_528	0.0266984	-0.0196666	0.039788	-0.033989	0.00937835
meta_1497	0.0269168	0.00941297	-0.0191909	0.0183221	-0.00660523
meta_1399	0.023342	0.0151647	0.0188089	0.0692298	0.0786041
meta_404	0.0384252	0.0367034	-0.0413108	0.000444404	-0.00588802
meta_289	0.0499534	0.0330855	-0.0372769	0.00765561	0.0414958
meta_1542	-0.000246374	0.00284539	0.00653136	-0.0024633	0.0135832
meta_1458	0.0338979	0.0226278	-0.0329349	-0.00338662	-0.00912007
meta_1012	0.0528195	-0.0326688	0.0341567	-0.0495202	-0.0313167
meta_961	0.0448352	0.0406175	-0.0686164	-0.0130624	0.0140247
meta_195	0.0503602	0.0238073	-0.0543836	0.00776911	0.0400226
meta_232	0.0171222	0.0146118	0.0199026	0.0751663	0.063772
meta_1252	0.0425562	-0.0551097	0.007623	-0.00168969	0.0484152
meta_1665	0.0322811	0.0201646	-0.040605	0.0278703	-0.0120525
meta_1359	0.0158654	-0.0197958	-0.012878	-0.013504	0.0399074
meta_922	0.0217341	0.0124988	0.0198307	0.0222402	0.00109014
meta_1048	0.00694758	0.000812226	-0.00072666	-0.0346515	0.00722952
meta_794	0.0226239	-0.0328175	0.0220944	0.00348492	-0.000835474
meta_1183	0.0328689	0.0454285	0.00742561	-0.0183023	-0.0581147
meta_300	0.049648	0.0190743	-0.0153744	0.0411471	0.0446409
meta_1125	0.0107134	-0.00735444	0.00672087	-0.0131749	0.0146296
meta_504	0.0401837	0.0293397	-0.0401995	0.00790497	0.004746
meta_1029	0.0473006	0.0267268	0.0371769	-0.0146647	0.0480076
meta_1336	0.0331504	0.0120489	0.0167467	0.0521035	0.0048923
meta_1216	0.00678065	-0.00476794	0.0100513	-0.011141	0.00688607
meta_1443	0.00851364	0.0179558	0.00617519	-0.00428528	0.0309864
meta_1397	0.0425074	0.030901	-0.0750628	-0.00671557	0.000582878
meta_167	-0.000382286	0.00962051	-0.00274675	0.00926598	0.00976266
meta_1540	0.00809219	0.0017728	0.00668494	0.00383708	-0.00644154
meta_1668	0.0355347	0.0205722	-0.020386	5.51873e-05	0.047233
meta_162	0.0147307	0.00643747	-0.028422	-0.00522402	-0.0112285
meta_1415	0.02895	0.0201781	0.0247804	0.0666867	-0.0152765
meta_1352	0.0396889	-0.0345278	0.0106329	0.0315696	0.00598796
meta_506	0.0248611	-0.00293132	0.0183721	0.0141487	0.0231456
meta_1091	0.00443418	0.0144178	-0.00483649	0.00955613	0.0346305
meta_325	0.0390176	-0.0283515	0.0275617	0.072602	-0.0307301
meta_210	0.04011	-0.0465862	0.0236354	-0.0103822	0.0310946
meta_424	0.00210663	0.0101417	-0.000654472	-0.0130509	-0.0321394
meta_1638	0.0643026	0.00364491	-0.010826	-0.0212097	-0.0122866
meta_81	0.0393358	0.0440154	0.0390956	0.0146113	-0.0213962
meta_14	0.0368944	0.0197665	0.0445701	0.0591317	0.0425445
meta_790	0.055683	0.0417318	-0.054418	-0.0164099	-0.02433
meta_1051	0.0299349	0.00247137	0.0292858	-0.0287687	-0.0201184
meta_1083	0.0383541	0.0272647	-0.0301694	0.0159143	0.0312788
meta_1723	0.037278	-0.0419615	-0.00247349	0.0403287	-0.0187537
meta_1388	0.0344175	-0.0372139	0.0423275	-0.00266334	0.0902663
meta_675	0.0249687	-0.0259975	0.0690554	-0.0277504	0.0407284
meta_1657	0.0291077	0.00599822	0.0172644	0.011877	-0.0545832
meta_1714	0.0379405	0.00768386	-0.0203009	-0.0172263	-0.0306236
meta_197	0.0476021	0.033407	-0.0686471	-0.0227219	0.0260649
meta_47	0.0150258	0.011296	0.0281869	0.0808154	0.0702931
meta_1279	0.0126273	0.000165869	0.00330334	-0.00572657	0.0271737
meta_601	0.0458592	0.0346967	-0.0691589	-0.00377605	0.00476651
meta_1572	0.0227101	0.00661301	-0.00758048	0.025071	-0.00471437
meta_553	0.0621492	0.0127082	-0.0153878	-0.0281383	-0.0405062
meta_403	0.0373017	0.0202209	-0.0371512	0.00322533	0.00521864
meta_1409	0.0347508	0.0182368	0.0306739	0.0396978	0.000781407
meta_1717	0.0476309	-0.0280326	0.0280934	0.0577254	0.0318842
meta_79	0.030215	0.00884594	0.0321659	0.0185005	-0.0276825
meta_1433	5.67955e-05	-0.044776	-0.0364781	-0.010312	-0.00519693
meta_444	0.0171939	-0.0595617	0.0850333	-0.0892217	0.0518058
meta_1715	0.00986329	0.00369952	-0.0168835	-0.0116047	0.0382557
meta_1092	0.014213	0.00377224	0.00335891	-0.00180658	-0.00797853
meta_1463	0.030551	0.0317684	-0.0621975	0.00878843	0.0349904
meta_239	0.0214154	0.00310261	-0.00178683	-0.00791417	-0.0637219
meta_1512	0.0369938	0.0354757	-0.0457123	-0.00930116	0.0180578
meta_1502	0.0390154	0.0192012	-0.0073334	-0.00819799	0.0251098
meta_643	0.0114913	-0.0125341	-0.0274597	-0.0146589	0.0139004
meta_1267	0.0279582	0.0182401	0.00629139	0.0312695	0.000151276
meta_67	0.0350255	0.0133197	0.0369775	0.0828176	-0.0290679
meta_681	0.0326261	0.012376	-0.0142368	0.0254888	-0.0179116
meta_1739	0.0363867	-0.0658493	-0.0116104	-0.014942	0.0443798
meta_1683	0.0201025	0.00972704	0.0141285	0.0213047	-0.0367758
meta_833	0.0271414	0.0176707	0.0336578	0.0471059	0.00536706
meta_564	0.034117	0.0278884	-0.0617854	-0.0132111	0.0191417
meta_5	0.0239895	0.0027577	-0.00491881	-0.0221587	-0.032453
meta_1526	0.0433947	-0.038329	0.0102127	0.0498588	0.00298951
meta_1396	0.025205	0.00977296	0.0286793	-0.0257227	-0.00989985
meta_1219	0.0341768	0.0298899	-0.0423283	0.00726282	-0.0335273
meta_505	0.021566	0.00552239	0.0108957	0.0410325	-0.00172557
meta_1039	0.0309391	0.00857686	0.0193589	0.0170892	-0.00484547
meta_1225	0.035908	-0.0612928	-0.00586344	-0.00954582	0.0572993
meta_492	0.0049006	0.00658993	0.0294715	-0.0248152	-0.00689308
meta_881	0.0428756	-0.0584587	0.0677127	-0.0630172	-0.0213286
meta_299	0.0405175	0.000321434	0.0414882	0.0778393	0.0662181
meta_1276	0.030635	0.0107876	0.0171882	0.0187909	-0.00744072
meta_1208	0.00668989	-0.0288391	-0.00489257	-0.0058036	0.0238727
meta_194	0.0533928	0.023112	-0.0613415	-0.000663997	0.036184
meta_1595	0.0429128	-0.0423099	-0.0241939	-0.00242791	0.0498198
meta_974	0.00852418	0.005377	-0.0258451	0.0101889	-0.00742008
meta_1578	0.01525	0.00985524	0.00706928	0.0347812	-0.00812117
meta_1038	0.0435889	0.0272537	0.0270564	0.00848479	-0.00753909
meta_77	0.0245231	-0.0361802	0.0712756	-0.0482749	0.0431544
meta_1681	0.0364686	-0.0449138	0.0187726	-0.0163354	0.018784
meta_567	0.0433417	-0.0487076	0.0659604	-0.0717756	-0.0175745
meta_1677	0.0121565	0.0116482	0.00659419	-0.0228008	-0.0106959
meta_1332	0.0396203	0.0318266	-0.00884886	0.0326977	0.0279732
meta_525	0.0367301	-0.0238868	0.0418504	0.0285905	0.0512853
meta_1272	0.0367984	-0.0540583	-0.0190586	-0.0283648	0.0671236
meta_199	0.0369188	0.0101006	0.0190331	0.066639	0.0276153
meta_120	0.0423238	0.0179863	-0.0525094	-0.0147711	0.0688659
meta_1670	0.0141983	0.0121367	-0.00593372	-0.012947	-0.017065
meta_163	0.0487268	0.034961	0.00286555	-0.0288695	1.5352e-05
meta_1731	0.0465149	-0.0734392	-0.0309243	0.0365758	-0.00845623
meta_66	0.0241098	0.0266482	-0.0349075	0.0186445	-0.0333748
meta_535	0.0406222	-0.0475844	0.0639232	-0.0809319	0.00171259
meta_1523	0.0136502	0.00323705	-0.00593826	0.00480805	-0.00396645
meta_551	0.0093867	0.0070857	0.017325	-0.0220588	-0.011518
meta_326	0.0416743	-0.0312456	-0.0116315	0.0253243	0.0101156
meta_1192	0.0217756	-0.0330447	0.00562922	-0.0120103	0.0116915
meta_1351	0.0425721	-0.0515563	0.083423	-0.0160329	0.058768
meta_1398	0.0295841	0.0150681	0.00794477	0.0318193	-0.00693342
meta_87	0.0607916	0.0116278	-0.0147216	-0.0367784	-0.0360823
meta_72	0.0604468	0.00743994	-0.0124678	-0.0381983	-0.0383599
meta_623	0.0463485	0.0272342	-0.0642497	-0.0234568	0.0657542
meta_169	0.0366807	0.0369551	-0.0592162	-0.00573325	0.00769616
meta_1129	0.0463608	-0.000966364	-0.0217714	-0.0112559	0.0233182
meta_1644	0.0354108	0.031701	-0.0802233	-0.00315892	0.0246698
meta_1740	0.0323174	0.033669	-0.028687	-0.0107617	0.0285353
meta_549	0.0409958	0.014548	0.0218753	0.0191614	0.0219401
meta_532	0.0600609	0.00349453	-0.0240762	-0.0337565	-0.0331906
meta_970	0.00268944	-0.00575708	-0.0100344	-0.00327417	0.0100941
meta_1705	0.00495998	-0.0343487	0.00591093	-0.0101471	-0.00478815
meta_7	0.0612601	0.0128346	-0.0180481	-0.0377081	-0.0374007
meta_1138	0.0407845	0.0262932	-0.0596521	0.00871299	0.0088481
meta_604	0.0641906	0.00875841	-0.0118361	-0.0172832	-0.013643
meta_1370	0.0483329	-0.0294829	0.0403236	-0.017242	0.0363877
meta_92	0.0483673	0.00782336	-0.0286071	0.0167215	-0.0225355
meta_1055	0.028949	0.0091377	-0.00208898	0.034904	-0.00460038
meta_1271	0.0259479	-0.0535063	0.0305921	-0.0571952	0.0927587
meta_761	0.0221084	0.0240771	0.00616958	0.0215166	0.00109889
meta_308	0.0511425	0.0317867	-0.0618326	-0.0177185	-0.002908
meta_1779	0.0464409	0.00457637	-0.0546714	0.0194972	0.0374542
meta_1270	0.0246264	-0.00546898	0.0226393	0.0116121	0.0258523
meta_573	0.0383371	0.0265199	-0.0600154	0.0123054	0.00223737
meta_1062	0.0433639	0.0212763	-0.0367832	0.0296534	0.0714109
meta_1594	0.00450178	-0.0199064	-0.0182633	-0.0220841	0.00545071
meta_1071	0.0421896	0.0153062	-0.0766259	-0.0087698	0.0169754
meta_187	0.0507864	-0.0822826	-0.030366	0.00417524	0.0031133
meta_1478	0.028107	-0.00565381	0.0192719	0.0266424	-0.066287
meta_1369	0.0414231	-0.0251724	0.0319992	-0.0181903	0.0342017
meta_523	0.0202796	0.000710957	0.0446624	0.118238	0.0361632
meta_134	0.0416609	0.00215187	-0.0267879	0.0154954	-0.0358779
meta_1360	0.0326569	-0.0726883	-0.0194618	-0.0245447	0.0455329
meta_306	-0.00233218	-0.0164926	0.00136228	0.0053719	0.00959265
meta_20	0.0338972	-0.0200811	0.0552583	0.0953061	-0.0383573
meta_796	0.0419317	-0.0623121	-0.0427297	0.0618766	-0.0147438
meta_684	0.00649539	0.002175	0.00112988	-0.0082671	0.0152582
meta_1234	0.0208685	-0.00761372	-0.002738	-0.0102944	0.00851358
meta_1718	0.00450642	-0.00137444	0.00458094	-0.0151026	0.00282873
meta_1794	0.0388866	-0.0475486	0.00422351	-0.0760088	0.104215
meta_707	0.044049	-0.0596591	0.0698912	-0.0726869	-0.0263469
meta_1628	0.0386358	0.00705879	-0.0380357	-0.0295712	0.0521948
meta_75	0.045464	-0.0438492	0.045711	-0.045537	0.0773319
meta_259	0.0453555	-0.061497	0.029277	-0.0414446	0.0571649
meta_209	0.0434802	0.0193224	-0.0232769	0.015995	-0.032937
meta_741	0.0106263	0.0010424	-0.00649558	-0.023228	0.0231033
meta_1792	0.00376536	-0.0424461	-0.0472051	-0.00714204	-0.0148005
meta_337	0.0638975	0.00629837	-0.020831	-0.0388927	-0.0261702
meta_242	0.00365879	-0.00711117	-0.0196373	0.000698421	0.0176933
meta_369	0.0445944	-0.0805333	-0.0331952	0.032289	-0.00843178
meta_847	0.062685	0.0117017	-0.0131709	-0.00795785	-0.0412707
meta_824	0.0422876	-0.0565201	0.0672216	-0.0568321	-0.0195048
meta_990	0.0557299	-0.0514399	-0.0337599	0.0111828	-0.0279218
meta_1256	0.039099	-0.0522857	0.0883138	-0.0297547	0.0582155
meta_1306	0.0338211	0.00115412	-0.00274174	-0.0199051	0.0387855
meta_1385	0.02668	0.0159734	0.0226314	0.0142281	0.0174629
meta_1251	0.0295413	-0.0658628	-0.0551196	0.0188199	0.0105759
meta_34	0.0397429	0.0180448	-0.0411643	-0.00626225	0.0241289
meta_1274	0.044254	-0.0527949	0.0218938	0.0136583	0.0286059
meta_1541	0.0394845	-0.0689838	0.08252	-0.0601689	-0.01189
meta_399	-0.000313087	0.000940042	0.00425225	-0.0078153	0.0132115
meta_1026	0.0141527	-0.00511808	-0.0268115	-0.0229803	-0.0471185
meta_296	0.0329719	0.00175677	-0.0243876	-0.0131693	0.0104168
meta_882	0.0354685	0.00491062	-0.0151657	-0.00512105	0.00664114
meta_104	0.0387542	-0.0664351	-0.0220389	-0.034845	0.0521542
meta_1142	0.0164602	0.0183893	-0.00659605	-0.00539985	-0.0212601
meta_131	0.0394251	0.0331123	-0.0477781	-0.0101671	0.00472866
meta_297	0.0491064	-0.0026559	-0.0568919	0.00127759	0.0360165
meta_994	0.0519971	-0.0566386	-0.0513881	-0.0149963	-0.0109876
meta_1135	0.0248524	-0.0457935	-0.000833626	-0.0226393	0.0496982
meta_1090	0.0415615	-0.0273525	0.0604092	0.0414711	0.0270707
meta_32	0.0269283	0.0171258	0.0176745	0.0463751	0.0289094
meta_280	0.0491309	-0.0450339	0.0120299	0.0209184	0.00995324
meta_799	0.0341391	-0.0343143	0.0396906	-0.0205713	0.0488401
meta_1218	0.0205599	0.00449357	-0.0113116	-0.0133391	-0.0210263
meta_1307	0.00818785	-0.011012	-0.0438105	-0.01567	-0.0236368
meta_634	0.0334028	0.0216278	0.00211852	0.0489003	0.0682902
meta_409	0.00872164	0.0258756	-0.00230354	0.0255827	-0.0195128
meta_1672	0.0462955	0.00476971	-0.0653924	0.00349911	0.0586599
meta_260	0.0408005	0.0369181	-0.0634403	-0.0102066	0.016639
meta_469	0.0470203	-0.00382303	-0.0587955	0.00630377	0.0303501
meta_80	0.0472347	-0.0411711	0.0498971	-0.00631633	0.0422053
meta_294	0.0405399	-0.0212743	0.0508439	0.0974737	-0.0334193
meta_1501	0.0188812	-0.000409045	0.0148814	0.00969509	0.0137533
meta_1197	0.0426266	-0.0461861	0.00736461	0.0622513	-0.00245068
meta_1386	0.0214227	0.0255589	0.0411933	0.0359762	-0.021959
meta_850	0.0432475	-0.0323788	0.0330619	0.0731668	-0.081378
meta_556	0.03085	-0.00340631	-0.0263967	-0.0200308	-0.00260552
meta_627	0.0105195	-0.0030184	0.00887227	-0.0277893	-0.00567231
meta_389	0.0291912	0.0169173	0.0238223	0.0717385	-0.00893359
meta_17	0.0202742	0.0130489	0.016992	0.0157021	3.08764e-05
meta_1191	0.0104957	-0.031116	-0.00297486	-0.00266239	0.00313064
meta_1627	0.0382534	0.0104323	-0.0368193	-0.0293699	0.0584297
meta_1355	0.0247009	-0.0240794	-0.0624557	0.0179784	-0.0166941
meta_1570	0.0427651	-0.0024947	-0.0261988	-0.00534985	0.0112677
meta_978	0.0356589	-0.0153449	0.0109129	-0.0185649	0.0258503
meta_979	0.0365033	-0.0633744	-0.0378301	0.0321408	-0.00140226
meta_1527	0.0422562	0.0245674	-0.027449	0.00228576	0.00756339
meta_372	0.0518202	-0.0808975	-0.0180783	-0.0191144	0.0132678
meta_118	0.0317658	-0.057015	0.0376566	-0.0888867	0.100232
meta_1004	0.0524146	-0.0765182	-0.0228024	0.000660822	0.00726891
meta_52	0.0302964	-0.0125316	0.0170993	0.0181161	0.026228
meta_1693	0.036435	-0.0215346	0.00568104	-0.0207521	0.0403902
meta_129	0.0277833	0.0211636	-0.0525997	-0.000556523	0.00440464
meta_138	0.039312	-0.0381334	-0.0146653	-0.00922396	-0.0675503
meta_243	0.0199151	-0.00163792	-0.00446981	-0.0068733	-0.0660811
meta_1335	0.0360025	0.0240118	0.0181449	-0.0323105	-0.048936
meta_1400	0.0428126	-0.0654592	0.0725037	-0.0569072	-0.0306499
meta_318	0.00453148	0.00575183	0.0183851	0.0100204	-0.0280196
meta_578	0.0491697	0.0124078	-0.070279	0.00538536	0.0344762
meta_1182	0.00445303	0.00187142	0.000858906	-0.030157	0.0120986
meta_1691	0.0448985	-0.0123217	-0.00223538	0.0222859	0.0109477
meta_1283	0.0340185	-0.0314349	0.00349874	0.00866296	0.0166967
meta_1577	0.0533708	-0.00776631	-0.00392374	0.0115803	0.0548664
meta_18	0.0468926	-0.0376191	0.0267441	0.0649388	-0.00419329
meta_55	0.0578924	0.000639446	0.00383062	-0.0268014	0.0110327
meta_480	0.0293666	-0.00192984	0.00460115	0.00772274	0.0381394
meta_631	0.0397467	-0.0508304	0.0583964	-0.0583631	-0.03074
meta_231	0.0132668	0.00403808	0.0371168	0.109123	0.0499057
meta_1520	0.036713	0.0288489	-0.0572467	-0.00599216	0.0286934
meta_1525	0.0078135	-0.00214404	0.00565554	-0.00748446	0.00462085
meta_1265	0.0277963	0.0126657	0.00518567	0.0367272	-0.00558131
meta_3	0.0325807	0.00860323	-0.0363002	-0.00989102	0.0879003
meta_583	0.0354684	0.0159959	-0.0386534	0.00949416	0.055584
meta_1011	0.0540688	-0.039024	-0.00655118	-0.0351472	-0.0613811
meta_1439	0.0392341	0.00572001	-0.0710625	-0.0354707	0.0825273
meta_1669	0.0370149	-0.0560483	0.0255739	-0.0861455	0.0865374
meta_618	0.00159516	-0.0128346	-0.0108861	-0.00775498	0.0220921
meta_1255	0.0323621	-0.0574566	0.0379028	-0.0829168	0.094585
meta_560	0.0234315	-0.0079372	0.0356417	-0.0370349	0.0271941
meta_1194	0.00872109	-0.0355567	-0.00505654	-0.00443947	-0.000373292
meta_459	0.035576	0.0182044	-0.0620436	0.0192131	0.00528195
meta_329	0.0461651	-0.0109809	-0.0253453	-0.0053755	0.00269806
meta_1696	0.0302076	0.00605038	-0.0150848	0.00195565	0.0512945
meta_411	0.0227833	-0.00606845	-0.0402931	-0.0436352	0.0638351
meta_817	0.0322422	0.0146007	0.0164223	0.0170613	-0.00652516
meta_1010	0.0463272	-0.0504307	0.0207575	-0.0429897	-0.0669096
meta_57	0.0499423	-0.0426953	0.02481	0.00540319	0.0914605
meta_1008	0.0410352	-0.0426151	-0.0372444	0.0353122	-0.00651256
meta_1732	0.0311959	-0.0764393	-0.0799049	0.0159625	-0.0198894
meta_405	0.0502266	-0.0260454	-0.0207276	0.0158054	-0.0203467
meta_1269	0.01544	-0.00803052	0.0132419	0.0322377	0.00297242
meta_440	0.0551823	-0.011077	-0.00902717	-0.0475494	-0.0537334
meta_1361	0.0415791	-0.0542762	-0.00721478	0.0537224	-0.0362767
meta_1730	0.0384532	-0.0514641	-0.0629338	0.0246706	-0.0174027
meta_244	0.0193042	0.00097937	-0.0046368	-0.0104755	-0.0671203
meta_1110	0.0111319	-0.00725045	0.00135237	-0.0199491	-0.0108911
meta_874	0.0404793	-0.0640528	0.0696256	-0.0488332	-0.0300714
meta_531	0.0461539	-0.0159758	0.0331245	-0.0610106	-0.0473931
meta_323	0.0261543	-0.0163276	0.0483689	0.0791367	-0.0329652
meta_566	0.0453866	-0.0878234	-0.0394666	0.00113231	-0.0101705
meta_993	0.0279266	-0.0730645	-0.0820186	0.0160671	-0.0171417
meta_1408	0.0255128	0.0245936	0.0278651	0.0613792	-0.0154325
meta_1417	0.0379245	0.0295187	0.016267	0.0466176	-0.00750767
meta_996	0.0378062	-0.0753499	-0.0561556	0.0428747	-0.0253918
meta_278	0.0493144	0.0377932	-0.0513797	-0.0215929	-0.0242844
meta_65	0.0584229	0.00467641	-0.0211992	-0.0383886	-0.0366304
meta_1275	0.0255973	-0.0492586	0.0210027	-0.0641602	0.0824152
meta_261	0.0412058	0.0139936	-0.0585027	-0.0229273	0.0571035
meta_822	0.0402178	-0.0421052	0.03783	0.0657408	-0.0872967
meta_754	0.0518294	-0.00864914	-0.0175531	-0.00640144	0.0562986
meta_519	0.0500207	-0.0852061	-0.0330586	-0.00233818	0.00214822
meta_112	0.0397968	0.000706683	-0.0235871	0.00644416	-0.00850843
meta_10	0.0379906	-0.0500405	0.00385513	0.043723	0.0191656
meta_1231	0.0364022	-0.0718062	-0.0660421	0.0342157	-0.0303201
meta_145	0.0043564	-0.0308454	-0.0174147	-0.00541996	0.00875578
meta_9	0.0362671	0.0224329	-0.000144017	0.0234583	-0.0336732
meta_247	0.0427477	-0.0654854	0.0631709	-0.0412003	-0.0468663
meta_991	0.0465386	-0.049763	-0.0273148	-0.00905818	-0.00917485
meta_1488	0.0282751	-0.0642664	-0.042398	0.0393463	-0.0133344
meta_105	0.0418916	-0.0483852	0.00812174	0.0620039	-0.0365781
meta_1343	0.02994	0.0195789	0.0355216	0.080633	-0.00636959
meta_149	0.0439159	0.0280996	-0.0555551	-0.0168412	-0.00804092
meta_456	0.00904516	-0.0367772	-0.05994	0.0076964	-0.0448758
meta_464	0.0400892	0.0196681	-0.046642	0.00258121	-0.0113714
meta_1490	0.0411661	-0.0468694	0.0382545	0.0491507	-0.092031
meta_1503	0.00295785	-0.0142507	-0.0124485	-0.00836488	0.026639
meta_1413	0.0335792	0.0164876	0.0161787	0.0421207	-0.0134985
meta_1544	0.0222836	0.00155204	0.02438	0.0475211	-0.0167341
meta_1002	0.0469863	-0.0452681	0.0386874	0.0688778	-0.0621815
meta_630	0.04164	-0.0882781	-0.0512678	-0.00145186	-0.0124836
meta_1195	0.0419181	-0.0572162	0.00295832	0.0302631	0.0550819
meta_367	0.00234456	-0.0712277	-0.0712867	-0.00810289	-0.0256486
meta_664	0.0431691	-0.0608094	0.064559	-0.0270562	0.0489961
meta_1675	0.020555	0.0145154	0.0189425	0.0863085	0.0405156
meta_198	0.0221268	-0.000200315	0.0263745	0.104741	0.0394479
meta_1363	0.04679	0.00118452	0.00906484	0.0932969	0.033374
meta_997	0.0460708	-0.0460625	0.0352	0.0740024	-0.0625559
meta_1230	0.0382313	0.0193877	-0.0467666	0.00611471	-0.0121919
meta_891	0.0342075	0.0108958	0.0185688	0.0271445	-0.0161553
meta_370	0.0413863	-0.057386	0.0557763	-0.0768539	-0.0519815
meta_520	0.0385317	-0.0615035	0.0499265	-0.0773721	-0.0497515
meta_107	0.049891	-0.0156983	-0.0182554	0.00219884	-0.0740885
meta_441	0.0443844	-0.0587444	0.0594856	-0.0570636	-0.0609624
meta_2	0.0330307	0.00377991	-0.0461056	-0.0107725	0.0955404
meta_393	0.0391693	-0.031443	0.0303706	0.0589795	-0.0584407
meta_1254	0.0324883	-0.0571968	0.032357	-0.085082	0.0945637
meta_1145	0.0285022	-0.0115738	0.0269913	-0.0265661	-0.0233879
meta_999	0.0460279	-0.0442574	0.0385478	0.0726	-0.0600474
meta_69	0.0325566	0.0184822	-0.0459189	0.0159909	0.0203266
meta_1328	-0.00599208	-0.012896	-0.0222175	0.0111993	-0.00839458
meta_554	0.0120356	-0.0113047	-0.0359888	-0.0199778	-0.0459584
meta_463	0.0386109	0.0204574	-0.0490474	0.00606232	-0.00575738
meta_499	0.00257646	0.00671989	0.0191684	0.0844668	0.0624855
meta_146	0.040658	-0.0461489	-0.0469153	0.0305159	-0.0130199
meta_982	0.0390362	-0.0621643	-0.0689003	0.0123464	-0.0076264
meta_864	0.0526656	0.0144749	-0.0165453	-0.000535512	0.0181623
meta_703	-0.000384795	0.00145021	0.0158156	-0.0162297	-0.0138228
meta_1326	0.0316364	0.0204196	-0.0555038	-0.00224857	0.0418672
meta_264	0.0439793	-0.0556712	0.0548972	0.0195789	-0.0836905
meta_998	0.0440405	-0.0867921	-0.0524869	0.0201039	-0.020102
meta_1014	0.0383356	-0.0126226	0.013901	0.0324678	0.0129284
meta_536	0.0374851	-0.0549306	0.0556984	-0.0610529	-0.0283153
meta_1301	0.0411914	0.00328793	0.00951508	-0.00985153	-0.000646198
meta_216	0.000941217	-0.00539188	-0.0349856	0.0145012	0.0185132
meta_1087	0.035032	0.0145299	-0.027578	0.0187546	0.0438024
meta_533	0.0193895	-0.0353207	0.0286217	-0.0123208	-0.0320432
meta_1050	0.0117773	-0.00937064	0.0068378	-0.0171547	-0.00574499
meta_44	0.00480624	0.00197835	0.0134063	0.00872486	-0.00811683
meta_357	0.0190688	-0.065547	-0.0936762	-0.0063909	-0.0279216
meta_58	0.0366751	-0.0414799	-0.0129125	0.00936041	0.0529466
meta_191	0.0162265	0.00345436	0.00138474	0.0482209	-0.014485
meta_352	0.043687	-0.049238	0.0151628	-0.0318548	-0.0775171
meta_186	0.0408744	-0.0486122	0.0417529	-0.0170228	-0.0734033
meta_1327	-0.00599208	-0.012896	-0.0222175	0.0111993	-0.00839458
meta_1738	0.0247653	-0.0715936	-0.0975051	0.00684194	-0.022632
meta_106	0.0376224	-0.035241	-0.0390971	-0.00265485	-0.0784557
meta_1003	0.0404082	-0.0657617	0.0538683	-0.0448838	-0.0659039
meta_1692	0.0326509	-0.0549627	-0.0584916	0.023878	-0.0124543
meta_730	-0.00440246	-0.0100861	-0.00676624	0.0162747	0.0324562
meta_46	0.0320352	-0.00633935	0.0238292	0.027059	0.0147834
meta_342	0.00714252	0.00108373	-0.0114879	-0.00634745	0.0022358
meta_111	0.0434683	-0.0602536	0.0136676	0.0236684	-0.0823376
meta_215	0.0511614	-0.0370652	-0.00305482	0.0691685	-0.039998
meta_310	0.0145008	-0.0112401	0.0197395	0.0128438	0.0217372
meta_995	0.0309955	-0.0797248	-0.0688542	0.0295685	-0.032661
meta_109	0.0394667	-0.0472879	-0.0186187	0.0373476	-0.0963987
meta_1584	0.0464647	-0.0423454	0.0354503	0.000592516	0.0488686
meta_989	0.0372106	-0.0516451	0.0432851	-0.00529793	-0.0776847
meta_1585	0.00435589	-0.0154987	-0.0217254	-0.00358706	0.00106098
meta_980	0.0235619	-0.0777681	-0.0894008	0.00605147	-0.0248701
meta_1695	0.041589	0.005348	-0.0541435	-0.0245708	0.0352835
meta_392	0.022165	-0.0452693	-0.0134207	-0.0078273	0.0221381
meta_364	0.0231559	-0.0758599	-0.0854275	0.000225393	0.00552782
meta_262	0.0313558	-0.00233531	-0.000781733	0.000823899	-0.0443964
meta_341	0.0341047	0.0172679	-0.0453473	0.016801	0.012124
meta_265	0.0197693	-0.0921336	-0.0795963	0.0121117	-0.0167124
meta_150	0.0323621	-0.0979839	-0.0539739	0.0118827	-0.0410122
meta_362	0.0214201	-0.0676415	-0.0993503	0.00236699	-0.0238703
meta_797	0.0378454	0.019876	-0.0634588	-0.00390212	-0.000967549
meta_733	0.0347926	-0.0105484	0.00420523	0.0181603	0.0282267
meta_983	0.0445096	-0.0515527	0.0349041	0.0106432	-0.0832125
meta_633	0.0299947	-0.0777703	-0.0533004	0.0353192	-0.000415745
meta_218	0.0146607	-0.00348505	-0.00808537	-0.0104442	-0.0144679
meta_1676	0.0293293	0.0159335	-0.0125129	0.0660948	0.0742768
meta_1567	0.00404738	0.0230121	0.0127729	0.00365813	-0.00737281
meta_1591	0.0352547	-0.0810421	-0.072964	0.0274615	-0.020142
meta_526	0.0386164	-0.0868319	-0.00462436	-0.0118671	-0.0666465
meta_753	0.014859	-0.014395	-0.0023295	0.02188	-0.0104994
meta_1796	0.0359283	-0.0494656	-0.0460935	0.0339969	-0.0112247
meta_1500	0.0157145	-0.044617	-0.0159113	0.0012161	0.0159327
meta_366	0.0131612	-0.0809079	-0.0836402	-0.00722659	-0.0201462
meta_670	0.0057343	-0.0151586	-0.00316023	-0.0055688	-0.0091567
meta_110	0.0417343	-0.0635959	0.0071711	0.0274282	-0.0767097
meta_1273	0.0105507	-0.0153098	-0.0275161	0.0261843	0.00131263
meta_1694	0.0326735	-0.0948758	-0.0622994	-0.00189709	-0.0342144
meta_473	0.0239836	0.0152233	-0.0513775	-0.016897	0.0697842
meta_49	0.0209846	-0.00365571	0.0336703	0.0936867	0.0611778
meta_1545	0.0276711	-0.010307	0.0275114	0.0400345	0.0144819
meta_1712	-0.00315164	-0.00302737	-0.00812106	0.017133	0.0368396
meta_680	-0.00312953	-0.00301924	-0.00778567	0.0168851	0.0368923
meta_1682	-0.00315164	-0.00302737	-0.00812106	0.017133	0.0368396
meta_1680	-0.00315164	-0.00302737	-0.00812106	0.017133	0.0368396
meta_1065	0.0116243	-0.0113904	-0.00157709	-0.0126591	-0.0469084
meta_1057	0.00957568	-0.0130621	-0.0226376	0.00463373	0.00499632
meta_64	0.0235948	-0.00363915	0.0359363	0.110573	0.0568875
meta_1069	0.0272776	0.0128569	0.000411988	0.0433741	-0.00328616
meta_823	0.0210291	-0.0809538	-0.0835937	0.0096497	-0.0324579
meta_557	0.0306851	-0.00636492	-0.0492182	-0.0244832	0.0269768
meta_661	0.0202555	-0.00572702	0.0364567	0.0997429	0.0214283
meta_360	0.0299688	-0.0947994	-0.0452228	-0.00541395	-0.0475031
meta_984	0.0354276	-0.0737646	-0.0856848	0.0215888	-0.0106641
meta_1797	0.0303329	-0.0323821	-0.00930915	-0.00366198	0.0304321
meta_935	0.0382232	-0.0695558	0.0472902	-0.0351239	-0.0650746
meta_1042	0.0278766	0.00637923	-0.0582174	-0.0110597	0.0864517
meta_1310	0.00584081	-0.0227998	0.014693	-0.041272	-0.0194895
meta_534	0.0186039	-0.0323982	0.00611364	-0.0127672	0.0311252
meta_108	0.0329659	-0.0515673	-0.0530035	0.00605759	-0.0688806
meta_386	0.0273877	-0.0267659	-0.0566885	-0.00527015	-0.0355215
meta_347	0.0439578	-0.0533147	-0.0053255	-0.0194112	-0.0765479
meta_965	0.0423348	0.0141532	-0.0579583	0.000397097	-0.0255198
meta_561	0.00493442	-0.0240706	0.0157881	-0.0393105	-0.0181759
meta_363	0.0202228	-0.0733768	-0.0891411	-0.00603803	-0.0405439
meta_461	0.00763902	-0.0531355	-0.0549302	-0.00828235	-0.0632375
meta_936	0.0399018	-0.0667538	0.052128	-0.011424	-0.0752238
meta_1722	0.0350354	-0.0414646	-0.0331379	0.0305709	0.0233326
meta_1729	0.0320044	-0.0272292	-0.00425391	-0.0125349	0.0338791
meta_513	0.022189	-0.0020046	-0.00668533	0.00579801	0.0334517
meta_472	0.00723198	0.00111573	0.028345	0.0894743	0.0521266
meta_1524	0.0105317	-0.00472806	-0.0165169	0.00839909	-0.000245747
meta_1365	0.0359156	-0.0344174	-0.00106346	0.0190977	0.0714706
meta_101	0.0387727	-0.02519	-0.00738528	0.0225607	0.0648752
meta_1421	0.0161856	-0.00532052	0.0121477	0.0231961	0.00108405
meta_1022	0.020136	-0.00380069	0.00592729	0.0106283	0.0241547
meta_1707	0.0382674	-0.059472	-0.0274052	0.0162021	0.04951
meta_639	0.00796168	0.00592259	0.0196718	0.000978856	-0.0062502
meta_529	0.0242102	-0.0405837	0.0325753	-0.0161292	-0.0313168
meta_800	0.000688035	-0.00765416	-0.0193709	0.00981795	0.0142347
meta_1708	0.0139516	0.0120786	-0.0149917	-0.00127335	-0.0161952
meta_665	0.0404109	-0.0670557	0.0595728	-0.017564	0.0396952
meta_762	0.00183812	-0.00812874	-0.0203367	0.00570325	0.00416567
meta_887	0.0279705	0.00358236	0.0182264	0.0608629	-0.0121273
meta_1047	0.0228989	0.00386463	-0.00975363	0.0425672	-0.00117754
meta_93	0.0415456	-0.0265411	-0.0161454	0.00748641	0.0387104
meta_585	0.031986	-0.00477821	-0.0322173	-0.0245117	0.0380822
meta_274	0.0459338	0.0214656	-0.0440857	0.0430785	0.0329402
meta_1491	0.0486837	-0.0301616	0.00352243	-0.00554666	0.0626409
meta_1180	0.00355854	-4.00199e-05	0.0128849	0.0130505	0.00762206
meta_465	0.0262457	-0.04425	-0.0475621	-0.00219195	-0.0817668
meta_1679	0.0344541	0.0158325	-0.0542619	0.00549736	0.0491857
meta_734	0.0475963	0.00405985	-0.0414527	0.0425259	0.0412612
meta_1171	0.0313721	-0.0110314	-0.0483462	-0.0140254	-0.0577556
meta_1287	0.0105209	0.00891455	-0.0201202	0.0300054	0.0174306
meta_1637	0.0185714	0.00231602	0.0213259	0.0697215	0.0288587
meta_1006	0.0325554	-0.0488341	0.028962	0.0565493	-0.0902181
meta_398	0.0460598	-0.0263133	-0.0149985	0.0164356	0.0930726
meta_666	0.0452273	-0.0439965	0.0398497	0.014297	0.0378078
meta_668	0.00691252	-0.0129185	-0.0140077	0.0286203	-0.0380362
meta_94	0.0361056	-0.0493931	-0.0326003	0.0342018	0.0304373
meta_39	0.034326	-0.0437016	-0.0183198	0.0364319	0.0511445
meta_185	0.0310639	-0.0488282	0.0296596	0.0568552	-0.0913656
meta_657	0.0335515	-0.0651018	0.0571151	-0.0111979	0.0477986
meta_516	0.0103885	-0.00660231	-0.0199747	0.00930885	0.00841058
meta_375	0.00434299	-0.072392	-0.0726872	-0.00524447	-0.0509394
meta_628	0.00871972	-0.00727439	-0.0053779	-0.014795	0.00987214
meta_359	-0.00208559	-0.0629949	-0.0556589	-0.00539138	-0.00998521
meta_1367	0.0273574	-0.00472863	-0.0273457	0.0537493	0.0519247
meta_33	0.0185026	-0.00702507	0.0246205	0.0941517	0.0441007
meta_371	0.0293657	-0.0467401	0.0343618	0.0606804	-0.0772046
meta_246	0.0158676	0.00360777	-0.000152753	0.00886528	-0.0039661
meta_61	0.019459	-0.0142356	0.0166306	0.0229811	-0.0173232
meta_273	0.0405488	0.00672011	-0.055649	0.0445836	0.0421509
meta_1353	0.0412552	-0.00321849	-0.0411854	0.0553034	0.0690442
meta_1366	0.0356664	-0.0125493	-0.0145394	0.0620394	0.038139
meta_748	0.01768	-0.0506106	0.014969	0.00114437	-0.0366014
meta_442	0.0171137	-0.0456567	0.00900962	0.02137	-0.080145
meta_1486	0.0150033	-0.031728	0.00241368	0.00191925	-0.0803099
meta_272	0.0417864	0.00401863	-0.0585974	0.0355583	0.0438984
meta_124	0.0100373	-0.0409675	-0.0347042	-0.0117143	-0.0766729
meta_336	0.0153301	-0.0260449	-0.000409718	0.00183124	-0.0853251
meta_1511	0.0118337	0.00613569	-0.0247873	0.000248115	-0.0166532
meta_196	0.0437639	-0.0046756	-0.0370466	0.0559424	0.046615
meta_1786	0.00411066	-0.0754469	-0.0736777	-0.00904179	-0.047994
meta_1076	-0.00172042	0.00142065	-0.0404974	0.00334466	0.00168005
meta_1784	0.0239458	-0.0387373	-0.0164655	0.0261759	0.00410148
meta_78	0.0118275	0.00725499	-0.0201007	-0.00209314	-0.0194603
meta_667	0.0428922	-0.0449825	0.00955027	0.00785774	0.0418003
meta_358	0.0018302	-0.0101956	-0.0173735	0.00700263	-0.00516183
meta_857	0.00939685	-0.0149805	-0.015363	0.0202313	-0.0255513
meta_1096	0.0116822	-0.0138523	-0.012188	0.0266077	-0.0219524
meta_743	0.0158687	-0.0482165	0.00307665	-0.00621142	-0.00896982
meta_1024	0.0229062	-0.0132967	0.0084972	0.0626879	-0.00394914
meta_1802	-0.00189352	-0.00255546	-0.00626922	0.0404893	0.00806488
meta_658	-0.00485951	-0.0081136	-0.0286923	0.0181052	0.00352745
meta_304	-0.00177958	-0.0139211	-0.00635442	0.0212956	-0.0519296
meta_751	-0.010465	0.000459467	-0.0388561	0.00833738	0.0367229
meta_434	0.00914616	-0.0270243	-0.018782	0.00345619	0.0248267
meta_527	0.0136181	-0.0428176	0.00353668	0.01046	-0.0412682
meta_256	0.0188397	-0.0214991	0.0173964	0.064149	-0.0249074
meta_679	-0.00263577	-0.0244006	-0.0364334	0.0155815	-0.0117179
meta_632	0.0134542	-0.0482831	0.000652411	0.00169106	-0.0306822
meta_669	0.0039065	-0.0190249	0.0172748	0.084177	0.0382686
meta_1785	-0.00394698	-0.0171399	-0.00855215	0.0251426	-0.0508339
meta_963	-0.00492438	-0.0176863	-0.00917568	0.0253411	-0.0459824
meta_1412	-0.00517758	-0.0300903	-0.00620361	0.0198447	0.00416794
meta_1312	0.0104876	-0.0128108	0.000503031	0.00381275	-0.00321301
meta_656	-0.00347184	-0.0409929	-0.0103165	0.0204159	-0.00974536
meta_705	-0.00746228	-0.0363896	-0.0290246	0.02912	-0.0272283
